# Designing antimicrobials with programmable mechanism and safety

**DOI:** 10.64898/2026.09.01.747572

**Authors:** Paulina Szymczak, Marcelo Der Torossian Torres, Diogo Soares, Leon Hetzel, Bruno Puczko-Szymański, Stefanie Jegelka, Stephan Günnemann, Fabian J. Theis, Cesar de la Fuente-Nunez, Ewa Szczurek

## Abstract

Antimicrobial peptides (AMPs) are a promising solution to antimicrobial resistance, yet generative models for their design cannot control the physicochemical properties and motifs that shape activity and selectivity. Here, we present OmegAMP, a conditional diffusion framework controlling net charge, mean hydrophobicity, and sequence length, supporting *de novo*, analog, and motif-guided design. Across 204 wet-lab characterized peptides, *de novo* generation yielded antimicrobials with broad activity against multidrug-resistant Gram-negative isolates. Analog generation converted six inactive prototypes into antimicrobials, with the prototype determining each analog’s membrane-disruption mode and mammalian-cell safety. Motif-guided analog generation preserved lipopolysaccharide engagement of active prototypes, and a redesigned non-antimicrobial leucine zipper acquired antimicrobial activity while retaining DNA-perturbing character *in vitro*. In murine skin and thigh infection models, leads reduced bacterial burden, with a motif-guided DNA-perturbing lead matching the fluoroquinolone control systemically. OmegAMP opens a programmable route to new peptide antibiotics whose mechanism and safety follow from the chosen prototype.
