## Supplementary material for "Designing antimicrobials with programmable mechanism and safety": Data S1

### Sheet: Active prototypes
prototype_id	sequence
DBAASP_482	KKKKKKAAFAAWAAFAA
DBAASP_20373	GWLDIAKKVASVVAGIVKR
DBAASP_16426	IIICRKPIICRKPIICRKPIICRKPIII
DBAASP_1076	IRRIIRKIIHIIKK
DBAASP_1726	VRLRIRVAVIRA
DBAASP_7083	RRWKIVVIRWRR
DBAASP_2293	GFLGSLLKTGLKVGSNLL
DBAASP_11798	GLRKRLRKFRNKIKEKLKKIGQKDQGLLPKLAPRTDY
DBAASP_20347	GIFKVLKNLAKGVITSLAS
DBAASP_1557	RWWKIWVIRWWR
DBAASP_13936	YIRKIRRFFKKRFKFRKK
DBAASP_2302	GFKDLLKGAAKALVKTVLF
DBAASP_5248	RRIRPRPPRLPRPRPR
DBAASP_14219	KKKKAAFLKLWLKLFAA
DBAASP_12967	KLLSHSLLVTLA
DBAASP_7462	IKWAGKLFKLFK
DBAASP_17817	GKKPGWWKAK
DBAASP_19034	SRWRWKSSKK
DBAASP_1020	FLGGLMKAFPALICAVTKKC
DBAASP_16894	KIAKRIWKILRRRLFRRVKKVAG
DBAASP_15905	KRFWPLVPVAINTVAAGINLYKAIRRK
DBAASP_3929	FALGAVTKLLPSLLCMITRKC
DBAASP_3152	KLLKRIKKLL
DBAASP_5447	GAGALAKFLAKKVAKTVAKQAAKQGAKYVVNKQME
DBAASP_16415	VCRKPVVCRKPVVCRKPVVCRKPVVCRKPV
DBAASP_14225	KALKKFLKAWAKLFKAL
DBAASP_11470	RKKRRQRRRLNLKALLAVAKKIL
DBAASP_4914	KKKKKKAAFALWAAFAA
DBAASP_10701	RIRWILRYWRWS
DBAASP_5973	GRFKRFRKKFKKLFKKLSPVIPLLHL
DBAASP_9907	VFRLKKWMQKVIDRFGG
DBAASP_2063	KWKLFKKIGIGAVLKVLTTG
DBAASP_11699	AWCFRVCYRGICYRRCR
DBAASP_11410	IQRWWKVWLKVI
DBAASP_6840	LIAGLAANFLPQILCKIARKC
DBAASP_18686	WLKKALKIGAKLLPSVVKLFKGSGQ
DBAASP_19884	LKKLCRILKALCRI
DBAASP_17680	WRIWRI
DBAASP_12836	INWKKIAKKVAGML
DBAASP_9127	KKVWFIFHVCPKLKQRIL
DBAASP_22027	KKLLKKLLRLLKVLLR
DBAASP_20500	VKVKVKCTKSGCKVKVKV
DBAASP_919	GIINTLQKYYCRVRGGRCAVLSCLPKEEQIGKCSTRGRKCCRRKK
DBAASP_11236	GIKDLLKGAAKALVKTVLK
DBAASP_10396	WRRRYRRWRRRRRWRRRPRR
DBAASP_8152	FLFSLIPSAIAGLVSAIRN
DBAASP_4922	GLLGKLLKIAAKVGSNLL
DBAASP_1075	LRRIIRKIIHIIKK
DBAASP_14223	KKLKAFLKAWAKLFKAL
DBAASP_11168	TRSRWRRFIRGAGRFARRYGWRIALGLVG
DBAASP_2121	GGAGHVPEYFVGIGTPISFYG
DBAASP_20381	GLLSGILGAGKKIVCGFSGLC
DBAASP_22700	KLPSIIKAAAKALPKLF
DBAASP_10386	RWCVYACVRGVCYRRCW
DBAASP_16355	RRIRIRPPRLPRPRPRPWFPPRFPIPRIPGKR
DBAASP_300	LQLLKQLLKLLKQFSATFIKHFIHRF
DBAASP_14261	VRRFPWWYPFLRR
DBAASP_3954	FLGVVFKLASKVFPAVFKKV
DBAASP_15870	KFFKKLKKSVKKHVKKFFKKPKVIGVSIPF
DBAASP_9003	FFHHAFRGIVHVGKTIHRLVTG
DBAASP_14723	GWWRRTVAKVRK
DBAASP_20394	RPRPQQVPPRPPHPRLRR
DBAASP_13993	RFCWKVCYKGICFKKCK
DBAASP_8170	ATCDLLSPFKVGHAACAAHCIARGKRGGWCDKRAVCNCRK
DBAASP_20346	VVLNLVVKLLKYAK
DBAASP_18696	WAGSAAIGAALPSVVGLFQKKKKKK
DBAASP_22319	GIWKKIWKKIWKKW
DBAASP_1058	GLRKRLRKFRNKIKEKLKKIGQKIQGLLPKLAPRTDY
DBAASP_12519	GGHRRWKIVVIRWRR
DBAASP_10316	RWKRWWRLL
DBAASP_3970	FLGVVVKLASKVFPAVFGKV
DBAASP_10329	RLWKRWWIR
DBAASP_11264	ANRLLEAYKMLLKFLGNLR
DBAASP_9132	VGRKHSILNCIPYLKKKKIMRL
DBAASP_19106	SSGWVCTLTIECGTVICAC
DBAASP_12901	KTVGKLALKHWL
DBAASP_14158	RAKIAKKIEKVGRNVRDGIIKAGPAVAVVGQAATVVK
DBAASP_20889	RWRWRWRWW
DBAASP_3355	GLNALKKVFQGIHEAIKLINNHVQ
DBAASP_14701	INLKKLAARIKKKI
DBAASP_5399	KRAKKFFKKLK
DBAASP_4134	FIHHIIGWISHGVRAIHRAIHG
DBAASP_8179	ATCDLLSGTGVKHSACAAHCLLRGNRGGYCNGRAICVCRN
DBAASP_21671	FFFFLRRIF
DBAASP_15969	GLFGAIAGFIKNGWKGMIKG
DBAASP_14783	KRLFRKILRYL
DBAASP_9882	GVVVRVPRVVVRWVRR
DBAASP_22579	SPRVAIRVCRNGVCYRRAWG
DBAASP_11302	FPVTWRWWRWWRG
DBAASP_17397	VDLKNLLK
DBAASP_13246	YKRWKKWRSKAKKIL
DBAASP_1961	AWLLAIRKR
DBAASP_20824	GCVFYECIARCRQRGYLSGGYCTINGCQCL
DBAASP_19682	WSRKWKRKWKW
DBAASP_16165	GYGCNIFGGNDYRCHRHCKSIRGYKGGYCKLGGICKCY
DBAASP_10696	RRPWRWPRWPWRR
DBAASP_21873	CRVRLRNRRGRVKVSLRC
DBAASP_11804	ALWKDLLKNVGKAAGKAVLNKVTDMVNQ
DBAASP_7130	RVKRFWPLVPVAINTVAAGINLYKAIRRK
DBAASP_8439	FWGFLGKLAMKAVPSLIGGNKSSSK
DBAASP_18754	GSKKPVPIIYCNRRTGKCQRF
DBAASP_17414	KIVQRIKKWLR
DBAASP_5887	FLKLLKKLL
DBAASP_19671	GYCFTACYARNGVRICYRRCN
DBAASP_4329	VKRFKKFFRKLKKSVK
DBAASP_17058	LKKLLKLSKKLLKLAG
DBAASP_11791	GLRKRLRKFRNKIKEKLKKNGQKIQGLLPKLAPRTDY
DBAASP_21970	GLKKLLLLLKKLGGGFSLAPYAPAPVN
DBAASP_6168	FLPLIAGVAANFLPKIFCLISKKC
DBAASP_6005	FLPILGKLLSGFL
DBAASP_1560	RIWVIWRR
DBAASP_17687	WRLWRLWRLWRLWRL
DBAASP_13294	VDKRPRLPRPRPPRRIYNR
DBAASP_12926	LLKAAAKAAAKLL
DBAASP_19475	FIRRIARLLRKIF
DBAASP_7430	GLLKKIKWLL
DBAASP_17025	ILGTILGLLKAL
DBAASP_17040	GGHGIRRIIRKIIHIIKK
DBAASP_312	FIKHFIHRFGGGIKQLLHFFQRF
DBAASP_18227	PWKLKLKL
DBAASP_4423	IKLSKKTKDNLKKVLKGAIKGAIAVAKMV
DBAASP_13446	GIKIRKLFKKLLR
DBAASP_7006	FFGSMIGALAKGLPSLISLIKK
DBAASP_21942	LARVARRVIRFIRRAW
DBAASP_3148	GLLKRIKKLL
DBAASP_13584	VPKPPYLPRPRPPRRKYNH
DBAASP_1422	FAKLLAKALKKLL
DBAASP_19602	IRIRRRRFRIRI
DBAASP_5425	LRPAILVRIK
DBAASP_19877	LKALCRILKKLCRI
DBAASP_6356	GVVVRWGRVWVRGVRR
DBAASP_4212	FLSAITSLLGKLL
DBAASP_16581	DILIIVGGGSGKERKKRRR
DBAASP_3244	KIAKVALKAL
DBAASP_19642	KFAKFAKKFAKFAKGGFFGLM
DBAASP_7669	KKCRNKKMEVSR
DBAASP_19680	WSKKWKKKWKW
DBAASP_14964	AFWKKFFKKFFKSAKKFG
DBAASP_20599	RLFRRVKKVAGKIAKRIWK
DBAASP_13223	VFKPPYLPRPRPPRRIYNR
DBAASP_12505	KIGVLKKYFKIGALIKAIIK
DBAASP_955	LFFFFF
DBAASP_19155	GINLKRKGNIMKKVKNIFHKIANADPMIWGYVMLSESK
DBAASP_11569	ALWKDILKNLLKAALNEINQIVQ
DBAASP_20265	WIRRIWRRIR
DBAASP_4572	FIKRIARLLRKIF
DBAASP_13291	VDKRPYKPRRRPPRRIYNR
DBAASP_465	KKAAAIAAAAAIAAWAAIAAAKKKK
DBAASP_2190	GLLSKFGRLARKLARVIPKV
DBAASP_363	GKKYRRFRWKFKGKWFWFG
DBAASP_17659	GWWKRWKTWW
DBAASP_11359	FLSLIPHAINAVSALANHG
DBAASP_18069	LARLRRLCFLWAAAWPWPWR
DBAASP_995	GWKSVFRKAKKVGKTVGGLALDHYL
DBAASP_19678	WSRKWKW
DBAASP_7638	KKYLLPIVGNLLKSLL
DBAASP_13505	RWCRRYRVRVRGVLVYAYVCW
DBAASP_1434	GWKKWLRKGAKHLGQAAIK
DBAASP_20036	WSWSKSF
DBAASP_10088	ALWKTMLKKLGTMALHAGK
DBAASP_19902	LRKFWKKIRKFLKKI
DBAASP_10113	CKRFRIRVRV
DBAASP_10304	KRKIFLRTKILV
DBAASP_13274	VDKKPYLPRRRPPRRIYNR
DBAASP_3566	GVFSFLKTGAKLLGSTLLKMAGKAGAEHLACKATNQC
DBAASP_11754	KWCFRVCGRGICYRRCR
DBAASP_20120	RFGRFLRKILRFLKK
DBAASP_13760	GLFDVIRRVASVIGGL
DBAASP_10627	WLRRIKAWLRRKRK
DBAASP_9364	GFLDVVKHIGKAALGAVTHLINQ
DBAASP_11621	LWRLWWLWW
DBAASP_4584	KWLRRVWRWWR
DBAASP_13256	TRGRWKRFWRGAGRFFRRHKEKIIRAAVDIVLS
DBAASP_9158	GIGKFLKKAKKGIGAVLKVLTTGL
DBAASP_13979	KWKKLLKKPLLKKL
DBAASP_8446	GIGGALLNVGKVALKGLAKGLAEHFAN
DBAASP_11867	FLGAVLKVAGKLVPAAICKISKKC
DBAASP_3213	RKWIWRWFL
DBAASP_14483	RFRWPIRRRPIRPPFWR
DBAASP_13193	EWRVARRAVQRLRHLARRYH
DBAASP_7769	KKVVFWVKFK
DBAASP_2127	LNLKGLFKKVASLLT
DBAASP_13198	VDKRPYLPRPRPPRRIYNR
DBAASP_14175	RFKIWKKIEKVGRNVRDGIIKA
DBAASP_5420	AIFIFIRWLLK
DBAASP_17940	LKWLLKLL
DBAASP_18786	RKKAIKLVKKLVKKLKKALK
DBAASP_487	KKKKKKAAWAAWAAWAA
DBAASP_19353	AHPKVKRKLKRMQRKKDGKQKRH
DBAASP_14785	RRLFKKILKYL
DBAASP_13043	VRFKLLSHSLLVTLASHL
DBAASP_12860	PMKLLKRLGKKIRLAAAFK
DBAASP_2292	GFLGPLLKLGLKGAAKLLPQLLPSRQQ
DBAASP_17571	FIHHIIGWISHGVRAIHRAIA
DBAASP_16422	IICRKPIICRKPIICRKPIICRKPII
DBAASP_21967	WARIARRAIRAWRRWW
DBAASP_17692	WRWWRW
DBAASP_19157	RGTCYNRVGLIIRNFSKLKGKKV
DBAASP_997	RWGKWFKKATHVGKHVGKAALTAYL
DBAASP_2305	GIKDWIKGAAKKLIKTVASHIANQ
DBAASP_19857	FLPKVAKLLEKLL
DBAASP_9908	THVFRLKKWMQKVIDRFGG
DBAASP_10249	FFPGIIKVASAILPTAICAITKRC
DBAASP_17454	GRRGGRGGRGRGR
DBAASP_18633	GWWKRVFKPVEKLGQRVRDAGIQGLEIAQQGANVLATARGGPPQQ
DBAASP_21302	GVIFNALKGVAKTVAAQLLKK
DBAASP_4300	FLGMIPKLIKKLIKAFK
DBAASP_10700	KIKWILKYWKWS
DBAASP_2210	GIMSLFKGVLKTAGKHVAGSLVDQLKCKITGGC
DBAASP_16352	LIGLVSKGTSVLVKTVSKKVLKQ
DBAASP_9764	RWKRWWRWI
DBAASP_4361	ILGKLLKTAAGLLSNL
DBAASP_9156	VWRRWRRFWRR
DBAASP_1070	RKRLRKFRNKIKEKLKKIGQKI
DBAASP_13998	LRRLRRRWRRRLRRL
DBAASP_17146	AGTNRIAKELRRYIRKVKRIARKAW
DBAASP_11799	GLRKRLRKFRNKIKEKLKKIGQKGQGLLPKLAPRTDY
DBAASP_1176	QKKIRVALSA
DBAASP_17523	LWKIWWKIWRVWKNWR
DBAASP_20374	GWLDIAKKVASVVAGLGKR
DBAASP_22673	FLPSIIKGAAKKLPKIFCKILKKC
DBAASP_16765	LNLKALAAVAKKIL
DBAASP_10638	TRKRLKKIGKVLKWI
DBAASP_3104	FLSIIAKVLGSLF
DBAASP_20607	LKLKLKRDGKLKLKL
DBAASP_4585	KRLRRVWRRWR
DBAASP_12945	WIKAAAKAAAKIW
DBAASP_1182	KIRVRLSA
DBAASP_13270	VDKPPYLPRWRPPRRIYNR
DBAASP_8352	FWRRFWRR
DBAASP_21742	SWWKKVFKPVEKLGQRVRDATIQGLGIAQQGANVLATVRGGPPQ
DBAASP_14458	RFRPPWRRPPIRPPFYP
DBAASP_6169	FLPVIASVAAKVLPKVFCFITKKC
DBAASP_3479	GFWGKLWEGVKNAI
DBAASP_2184	GIFPKIIGKGIKTGIVNGIKSLVKGVGMKVFKAGLNNIGNTGCNEDEC
DBAASP_8494	GIHDILKYGAPS
DBAASP_3388	FLPVLAGVLSRA
DBAASP_3889	FLSLIPHIVSGVASIAKHF
DBAASP_1417	FAKKLAKKLKKLAKKLAK
DBAASP_12529	GLLRASSKWGRKYYVDLAGCAKA
DBAASP_7634	VIHKLAKLAKKLAKLAK
DBAASP_1735	KRFRIRVRVIRK
DBAASP_18205	YKSKKPLFKIWKCVENVCVLWYK
DBAASP_20544	RLRAPPPFHKRCVC
DBAASP_16774	GNLKALAAVAKKIL
DBAASP_17054	LKKLLKLLKKALKLAG
DBAASP_20041	IWRRRWI
DBAASP_20583	RLFRRVKKVAGKIAKR
DBAASP_22474	WKGIRGYKGGYKGAFKQTKY
DBAASP_4900	GFKKLLKGAAKALVKTVLF
DBAASP_13295	VDKRPRLPRKRPPRRIYNR
DBAASP_20772	KKCIAKAILKKAKKLLKKLVNP
DBAASP_1477	FLIGMTQGLICLITRKC
DBAASP_4264	GLFAVIKKVASVI
DBAASP_21586	RLPRILRKIVRRL
DBAASP_7632	DAHKLAKLAKKLAKLAK
DBAASP_5477	GILNTIKSIASKLKRKAK
DBAASP_4594	GIIKKIIKKIIKKI
DBAASP_4457	ACDTATCVTHRLAGLLSRSGGVVKNNFVPTNVGSKAF
DBAASP_10163	RRWWRWWRR
DBAASP_12626	FLSLIPKAISAVSALANHF
DBAASP_19474	FIKRIAKLLKKIF
DBAASP_16650	RIHPPPFYPPFRRFL
DBAASP_17313	VFAWNVCVYRNVVRVCHRRAN
DBAASP_13929	KKLRLKIAFK
DBAASP_19669	GYCFTACALRNGVRICYRRCN
DBAASP_12415	GFAWNVCVYRNGVRVCHRRAN
DBAASP_2310	GILSTIKDFAIKAGKGAAKGLLEMASCKLSGQC
DBAASP_21983	LWRRWRWWW
DBAASP_7145	RFRRLRWKTRWRLKKI
DBAASP_7022	WPSPGRPRPFPGRPKPIFRPR
DBAASP_20934	GRLNKFIKKAWRKFVLKFAK
DBAASP_13266	VDKPPYLPVPRPPRRIYNR
DBAASP_17697	WRKWRKWRK
DBAASP_11823	FAKLLKKLL
DBAASP_16184	FIKWRSRWWKKRT
DBAASP_17071	FKRIVQRIKDFAR
DBAASP_14478	RWRRPIRRRPIRPPFYW
DBAASP_2716	YKLLKLLLPKLKGLLPKL
DBAASP_22216	GLFKKLWRKIKKWF
DBAASP_7244	IKKIVSKIKKLL
DBAASP_22725	GGYYCPFFQDKCHRHCRSFGRKAGYCGGFLKKTCICVMK
DBAASP_5142	VRRFAWWWPFLRR
DBAASP_12202	YYHFWHRGVTKRSLSPHRPRHSR
DBAASP_13200	VDKPPYRPRPRPPRRIYNR
DBAASP_20318	GLWTTIKEGVKNFSVGVLDKIRCKITGGC
DBAASP_7733	GVLDILKGAAKDLAGHVATKVINKI
DBAASP_17043	GGHIRRIIRKIIHIIKK
DBAASP_10052	GLFDIWKWWRWRR
DBAASP_17167	WGRQALTKYLLEELRKRGKKAFIAW
DBAASP_13127	KWKKWWKWF
DBAASP_8861	IDGLKAIWKKVADLLKNT
DBAASP_14145	LKLSPKTKKTLKKVLKGAIKGAIAIASMA
DBAASP_19670	GYCFTACRLRNGVRICYRRCN
DBAASP_21963	RRRVARRVIRFIRRAW
DBAASP_18114	RSVIFGCTKSKIPPICFVGFK
DBAASP_1074	KNLRRIIRKIIHIIKKYG
DBAASP_16766	LNLKALLAAAKKIL
DBAASP_14470	RFRWPIRRPPIRPPFYR
DBAASP_17220	GFCWYACAKRNGLRVCYRRCN
DBAASP_11639	KWRRWARWL
DBAASP_20404	GLLGKVLGVGKKVLCGVTGRERCQ
DBAASP_15609	GWLRDFGKRIERTGQNIRDATIQTIGIAQEAANVAATLK
DBAASP_19672	GYCFTACYRRNGVRICYRRCN
DBAASP_17853	GRWWWRG
DBAASP_7110	VQRWLIVWRIRK
DBAASP_6412	KLLSHSLL
DBAASP_21658	KRWWQWWK
DBAASP_2718	YKLLKKLLKKLKKLLKKL
DBAASP_22779	AVLIPFKVKFRCKAAFC
DBAASP_11260	GSLHGFMYKYLKTLVLRLY
DBAASP_13301	VDKRHYLPRRRPPRRIYNR
DBAASP_11238	GKLGPLLKIAAKVGSKLL
DBAASP_7764	GFGCNGPWQEDDVKCHNHCKSIKGYKGGYCAKGGFVCKCY
DBAASP_16479	GIKKWLHSAKKFPKKFVKKIMNS
DBAASP_1809	FLPFIAGMAAKFLPKIFCAISKKC
DBAASP_19776	IKRQYKRFFKLFKWFLKK
DBAASP_7500	RLKLLLLLRW
DBAASP_11651	LWLLWLRWL
DBAASP_5712	NLLGSLLKTGLKVGSNLL
DBAASP_4908	GFKDLLKGAAKALKKTVLF
DBAASP_2211	FLGALAKIISGIF
DBAASP_3358	GIRDVLKGAAKAFVKTVAGHIAN
DBAASP_18043	LLPIVGNLLASLLGWKRKRFG
DBAASP_22683	FLPIIAGLAAKLLPKLFCKITKKC
DBAASP_3958	FLGKVFKLASKVFPKVFGKV
DBAASP_2508	GFMKYIGPLIPHAVKAIKKLI
DBAASP_6410	KLLSHSL
DBAASP_3956	FLGKVFKKASKVFPAVFGKV
DBAASP_10075	KARQWQWKIRRTWPIFAIRR
DBAASP_11735	KWCFRACYRGICYRRCR
DBAASP_11663	WWLWWLWWR
DBAASP_5623	FIHHIIGGLFSAGKAIHRLIRRRRR
DBAASP_7011	KFFRKLKKSVKKRAKKFFKKPRVIGVSIPF
DBAASP_11749	KWAFRVAYRGIAYRRAR
DBAASP_20353	GILRSLGWIQMPRSRRRHR
DBAASP_13093	GLRKRLRKFRNKIKEKLKKILQKIQGLLPKLAPRTDY
DBAASP_22697	PLPPIIPGIAGKLLGGLLGLLKKL
DBAASP_5247	RRIRPRPPRLPRPRPRPL
DBAASP_16775	LNLRALLAVARRIL
DBAASP_11657	WRLWWLWWL
DBAASP_16810	KLLKLLKKVVGALG
DBAASP_7112	RWKRWWRRKK
DBAASP_18219	PFKLKLKL
DBAASP_9442	RRWQWR
DBAASP_15090	QQCRRPLYCRRRKALAALAKKIL
DBAASP_21972	GLKKLLLLLKKLGGGYTLSDRSHNPFN
DBAASP_9876	WGRAFRRLVRRLARGLRR
DBAASP_11276	IARRALKASLRARHTIPQCKKFGRR
DBAASP_4254	GLFDVIKKVASV
DBAASP_5567	AKRLKKLAKKIWKWK
DBAASP_9974	GLFKKLRRKIKKGFKKIFKRL
DBAASP_17509	LWKIGKKIWRVGWNWR
DBAASP_9440	RKWVKWRNR
DBAASP_7486	GFCWYVCVYRNGVRVCYRRCN
DBAASP_18988	GLWSKIKNVAAAAGKAALGAL
DBAASP_9771	RWKKWWRWL
DBAASP_8110	RRRRWWWW
DBAASP_20498	VKCTKSGCKV
DBAASP_4497	GLWDTIKQAGKKFFLNVLDKIRCKVAGGCRT
DBAASP_9441	RKWVYWRNR
DBAASP_15891	RLWKIGKVLKWI
DBAASP_13206	VDKPPYLPRKRPPRRIYNR
DBAASP_21736	FLPKIIGKLSSLLPKIF
DBAASP_5052	KKIMRTFLRRISKKILTGKK
DBAASP_21697	FLRRIFFFF
DBAASP_12867	PNRESQFYKILRKILSKIV
DBAASP_16895	KIAKRIWKILRRRLFRRV
DBAASP_13629	KWYKKWYK
DBAASP_1203	RLARIVVIRVAG
DBAASP_9362	GFLDIVKGVGKVALGAVSKLF
DBAASP_306	RWRWRWFGGGFIKHFIHRF
DBAASP_21645	YFFFLSRIF
DBAASP_13649	FLFSLIPNAISGLLSAFK
DBAASP_17860	GWRWWWRWG
DBAASP_11164	GPHSCNHQRGLCRVGNCNPGYYLAKYCFSPVILCCKPLSPTPTKT
DBAASP_22756	RWIKIQLQIRRWKNKK
DBAASP_21980	WRLWWWRRW
DBAASP_15092	KALAALAKKILQQCRRPLYCRRR
DBAASP_17961	LLLKLLKLL
DBAASP_4670	FLPLIGRVLSGIA
DBAASP_17245	FLKQLKKLL
DBAASP_12117	IHKFWRPGRWFKHI
DBAASP_16585	DILIIVGGKRRKKRRR
DBAASP_4772	ILPWKWPWLPKRR
DBAASP_19354	FLGALLKIGAKLLPSVVGLFKKKQQ
DBAASP_7133	WI
DBAASP_12766	GCKKYRRFRWKFKGKLWLWG
DBAASP_9111	FLKGIVGMLGKLL
DBAASP_20853	RWRIRIRWL
DBAASP_3981	FLGKVFKKVSKVFPAVFGKV
DBAASP_14831	FYPRPYRPPYLPDPRPFPRPLPAFGHEFRRH
DBAASP_22770	RWIKIWFQIRRWKWRK
DBAASP_2156	AIGSILGALAKGLPTLISWIKNR
DBAASP_11807	GRKKRRQRRRGALWKSLLKNVGKA
DBAASP_2442	GRPMGHQAIETGLNIFRGLFKGKKKNKKTK
DBAASP_2129	FDVMGIIKKIASAL
DBAASP_13721	RPILIRVRRIRVI
DBAASP_8855	RKWWRWWKK
DBAASP_13287	VDKKHRLPRPRPPRRIYNR
DBAASP_1001	FLGLLFHGVHHVGKWIHGLIHGHH
DBAASP_18789	GWWRRTVKKVRNAVRKV
DBAASP_2229	KWCFRVCYRGICYRRCR
DBAASP_4206	SPAGCRFCCGCCPNMRGCGVCCRF
DBAASP_1426	VAKKLAKLAKKLAKLALAL
DBAASP_3990	FLGVVFKLASKVFGKVFGKV
DBAASP_3329	LKLKSIVSWAKKVL
DBAASP_20598	LKTKALNKLKQKLQAVGNLIGSVIKG
DBAASP_565	GFFGKMKEYFKKFGASFKRRFANLKKRL
DBAASP_9101	SKVWRHWRRFWHRAHRLH
DBAASP_13632	KWYKKWYKKWYKKWYK
DBAASP_1872	GIFSKFAGKGIKNLLVKGVKNIGKEVGMDVIRTGIDIAGCKIKGEC
DBAASP_13293	VDKRPYRPRRRPPRRIYNR
DBAASP_10644	GVFRRLRKVTRKVLKKIGKVLKWI
DBAASP_21447	LTKKLVVKVLYKVV
DBAASP_294	FIKHFIHRFSGGRWRRLLKKLHHLLH
DBAASP_3949	FLGVVFKLASKVFPAVFGKV
DBAASP_12382	FLSLLPHIASGIASLVSKF
DBAASP_20485	VRLIVRVRIWRR
DBAASP_17079	FKRINQRIKDFLR
DBAASP_17818	GKKWWGWKAK
DBAASP_22033	GLKKKIKEVGKEAAKAAAKAAGKAALGAVSEAV
DBAASP_8709	GTVRRFPWWWPFLRR
DBAASP_13558	GNNRPVYIPQPRPPRPRL
DBAASP_19897	IDKWKAAFKKIKNLF
DBAASP_19856	FLPKVKKLLEGLL
DBAASP_16417	ICRKPIICRKPIICRKPI
DBAASP_7246	IKKIVSKIKKVLK
DBAASP_1170	AKKIRVRLSA
DBAASP_22020	RLLLLRRLR
DBAASP_1515	RIIRKIIHIIK
DBAASP_18640	RSLWKKIFKPVEKLGQRVRDAGIQGIAIAQQGANVLATVRGGPPQ
DBAASP_10834	FFSMIPKIAGGIASLVKNL
DBAASP_17156	AGKETIRQFLKKKIQEWKKRATIAW
DBAASP_15916	MPKWKVFKKIEKVGRNIRNGIVKAGPAIAVLGEAKALG
DBAASP_9875	WGRAFRRGVRRLARGGRR
DBAASP_20043	FWRRRWF
DBAASP_19466	FIGRIARLLRKIF
DBAASP_10890	GSKRWRKFEKKVKKALEDAKEKLQEERVQKIVEHTKEALPVIKAVATVVGVVGRR
DBAASP_17948	LLKLLLKLL
DBAASP_11748	KWCFRVAYRGIAYRRCR
DBAASP_1879	GIFSTVFKAGKGIVCGLTGLC
DBAASP_22026	KKLLRLLKVLLR
DBAASP_22328	GIIRKIIRKIIRKI
DBAASP_2180	ALFSILRGLKKLGNMGQAFVNCKIYKKC
DBAASP_9772	KKRWWWWWR
DBAASP_21875	CRVRLCNRRRCVKVSLRC
DBAASP_1361	FKCRRWQWRMKKLGAPSITCVRRAF
DBAASP_11787	GLRKRLRKFRNKIKEKKKKIGQKIQGLLPKLAPRTDY
DBAASP_763	GIGKFLKKAKKFGKAFVKILKK
DBAASP_22815	FFPKVAGVAAKVLKKFCTISKKC
DBAASP_22345	GRFSRLRKRIRKVWRKIGPIAGPIIGHFG
DBAASP_13580	VRKPPYLPRPRWPRRIYNR
DBAASP_10639	RLKKIGKVLKWI
DBAASP_12763	GCKKYRRFRWKFKGKLFLFG
DBAASP_9325	RRPRPRPRPWWWW
DBAASP_13202	VDKKPYRPRPRPPRRIYNR
DBAASP_20407	GLLGKILGVGKKVLCGVSGLC
DBAASP_1420	GWGSIFKHGRHAAKHIGHAAVNHYL
DBAASP_19691	KLKLKLKLKLKL
DBAASP_2398	SMLSVLKKLGKVGLGFVACKINKQC
DBAASP_13061	GFGCNGPWDEDDMKCHNHCKTIKGYKGGYCASAGFVCKCY
DBAASP_17075	FKRQVQRIKDFLR
DBAASP_11219	GFLLKLKLGAKLFASAFVNSIK
DBAASP_1188	KWKKFKKIGAVLKVL
DBAASP_20213	WLLWIALRKK
DBAASP_21309	KIILRIRWR
DBAASP_21661	FFFFFLSRIF
DBAASP_17239	FLKRLKKLL
DBAASP_17698	WRKWRKWRKWRK
DBAASP_20076	IRWRRRWRI
DBAASP_10162	RRWHRHWRR
DBAASP_732	AKRHHGYKRKFH
DBAASP_5036	KWRRWVRWL
DBAASP_20854	RIRWRWRIL
DBAASP_13184	YLARAIRRTLARLLL
DBAASP_475	KKAAAFAAAAAFAAWAAFAAAKKKK
DBAASP_9329	GRRPRPRPRPWWWWW
DBAASP_21926	GWKTNKYGTLYGGGLKKLLLLLKKLG
DBAASP_22447	GWASKIGQTLGKIAKVGLKELIQPK
DBAASP_11642	KWRRWIRWA
DBAASP_366	GKKYRRFWKFKGKWFWFWG
DBAASP_13692	WKIKWKIKWKIK
DBAASP_14481	RFRWPIRRRPIRPPWYR
DBAASP_14000	FRRFRRRWRRRFRRF
DBAASP_14105	MGFKLRAKIKVRLRAKIKL
DBAASP_19855	FLPIVAKLLKGLL
DBAASP_17236	FLKGLKKLL
DBAASP_4864	FRRWWKWFK
DBAASP_14476	RFRWPIRRRPIRPPFYR
DBAASP_5015	HKLGTLVNLAKKIL
DBAASP_4124	QGSPARCRFCCRCCPRMRGCGICCRF
DBAASP_14700	KILKRLAAKIKKIL
DBAASP_12688	QNCPTRRGLCVTSGLTACRNHCRSCHRGDVGCVRCSNAQCTGFLGTTCTCINPCPRC
DBAASP_11757	KWCFVCYRGICYRRCG
DBAASP_3337	NWRKILGQIASVGAGLLGSLLAGYE
DBAASP_11861	KWKVFKKIEKMIRNIRNKIVK
DBAASP_17059	LKKLLKLPKKLLKLAG
DBAASP_20842	RIRIRWRWL
DBAASP_19899	KFFRKLKKLVKK

### Sheet: Inactive prototypes
prototype_id	sequence
DBAASP_8510	RRIRPRPPRLPRPC
DBAASP_17502	LKKIGKKIWRVGWNTR
DBAASP_14272	GLKRIFKSGLGKLVKGISAHVAS
DBAASP_21832	CRIKVDVNNRRRRVRLQVQC
DBAASP_22011	PKAI
DBAASP_22263	GRKYHYVPHRQNNSTR
DBAASP_1025	FLPFLATLLSKVL
DBAASP_10116	KIAGKIAKKAGKIAK
DBAASP_16780	LNLKALLAVAK
DBAASP_16798	GLFDLLKKLLKLLK
DBAASP_22557	RSIIRNGIRTLTWRKETKRKKK
DBAASP_7115	FPVTWPTKWWKG
DBAASP_20389	GLISGILGAGKKVLC
DBAASP_19290	GVFKDALKQFGAALLDQAANALKPK
DBAASP_2505	IPHAVKAISDLI
DBAASP_21075	GWKRKRFG
DBAASP_8295	GVFDIIKGAGKQLIARAMGKIAEKVGLNKDGN
DBAASP_8022	AGYLLPKINLKPLAKLPKKIL
DBAASP_19518	AKVVNKLTGGVAGLLK
DBAASP_12856	KKINNTILSGLDSVASFS
DBAASP_21758	CRFCCGCCPDMVGCGTCCKF
DBAASP_7647	FLAKAVAKAAAKALAKAL
DBAASP_20108	GALEIFKKYRLPKCF
DBAASP_16102	FALGAVTCLIRTKCKVLPKLF
DBAASP_20535	VVKTVVSRAYTRAGLAQRLGWHDLRHSTRT
DBAASP_5354	MAIVGTIIKIIKAIIDIFAK
DBAASP_13949	GIRRGIRRIKKR
DBAASP_20333	ITEPVGTKAPTFTSELRGGWLKKR
DBAASP_16712	FWQRNYRKVR
DBAASP_12932	AAHRAGRPIHDAGVVKQ
DBAASP_19834	VNVLDKIR
DBAASP_19889	KKFKETADKLIESAKQQLESLAKEMK
DBAASP_16682	RRWQRNIRKYRR
DBAASP_6921	AVLSALPKEEQIGKASTRGRKAARRKK
DBAASP_21836	CRIKINVNDGSRRLKLQVQC
DBAASP_4395	GLMDTVKNAAKNLAGQMLDKLKCKITGSC
DBAASP_8596	GLLTRIKTLL
DBAASP_15887	RKKKMKKALQY
DBAASP_13805	KGARQAWKDYKYNRNMQKMNQGYGQQGG
DBAASP_325	KLAGLKAKWAGLKAKLAGLKA
DBAASP_16684	CFWQRNIRKVCR
DBAASP_16728	FWQRNIRSVR
DBAASP_22007	PLVI
DBAASP_13416	MDKYIRKEDLGMKMLDVAKILGRRIEKRMEYIAKK
DBAASP_4051	SALGRLASKVVPAVIGKVTT
DBAASP_10705	FLGGLIKRPPAMICAVRKKC
DBAASP_22719	LLPSLLKGLAKKL
DBAASP_13705	ATAYCRTGRAATRESLSGVCEISGRLYRLAAR
DBAASP_22577	SPRVAIRVARNGVAYRRAWG
DBAASP_14093	FKARRWQWRMKKLGA
DBAASP_4255	GLFDVIKKVAS
DBAASP_4730	FWGALAKGALKLIVGSLFSSFSKKD
DBAASP_3966	FLGVVFKGASKVFPAVFGKV
DBAASP_3967	FLGVVFKSASKVFPAVFGKV
DBAASP_17775	EKFGKDKSPKFQ
DBAASP_15001	FILKRSYPQYY
DBAASP_9333	GRRPRPRPRPFFF
DBAASP_16662	FWQRNIRVR
DBAASP_14315	SLRSSIKDMAAAAGRAALNAVNGIVNP
DBAASP_9366	AAKIILNPKFRCFAAFC
DBAASP_3402	ILPILGNLLNGLL
DBAASP_10123	KIAGKIAKIAKKIAK
DBAASP_1687	ATCYCRTGRCATRESLSGVCEISGRLYRLCCR
DBAASP_3996	RKVAPALIKSFVFLFKFKKG
DBAASP_16100	APAAGFFGMR
DBAASP_10718	WPRFPKPRKPTYPGPTYPGPTWPRPTWRRSATIDTEH
DBAASP_20351	DNKWQNVHFHRSAVTGPTSFSFSHK
DBAASP_22274	SSLKKGKKSSKTKKSP
DBAASP_10129	KIAGKIAKIAGKIA
DBAASP_19829	YVSPVAIVKGLNIPL
DBAASP_21959	WRWWRRRRWWRWRRWW
DBAASP_13668	WFKIIKK
DBAASP_16731	IWQRNIRIRR
DBAASP_13972	MGIIAGIIKFIKGLIEKFTGK
DBAASP_18165	FLQGIIDTVGKWL
DBAASP_21948	KKLLLGLGLLLKK
DBAASP_4073	VVFKLASKVVPSVYCTITKK
DBAASP_14897	GLFDIIKKIAESA
DBAASP_10643	PPIVGSIPLGCG
DBAASP_19832	LFVNVLDKIR
DBAASP_13807	GLLKSLCRKFVKVHLPELIEELTTTD
DBAASP_12509	SAKFKLAVALGQFKEKLLLA
DBAASP_14268	VRRFPAAWPFLRR
DBAASP_4005	LPVVFRVASKVFPALISKLT
DBAASP_20441	GLLSGILGAGKK
DBAASP_16715	FAWQRNIRKVR
DBAASP_4076	LPVLFSSAIAKVGIKLGAKV
DBAASP_13415	AMAYLAKDNLGEKITEVITILLNRLTDRLEKYAG
DBAASP_4027	KYGPALVIAVKKSCSLTFRA
DBAASP_12191	SPHRPRHSRLQREPQVQWLEQQVAKRRTKR
DBAASP_20812	FLPFLGKLLSGIF
DBAASP_12429	WKLLSKAQEKFGKNKSR
DBAASP_19850	FLPIVAKLESGLL
DBAASP_22708	MLPKIAGAIAKLL
DBAASP_13786	KVEIVAINDPFIDL
DBAASP_22720	QLPKIAGKIAKKL
DBAASP_5025	HFLGTLVNLAKKKL
DBAASP_12937	RKPRTTKPKPAPKQEPATEE
DBAASP_8513	RRIRPRPRC
DBAASP_6335	GNNRPVYIPQPRPHPRL
DBAASP_8294	GVFDIIKGAGKQLIAHAMGKIAEKVGLNKDGN
DBAASP_13427	ITKQITKQLNRQTKIQSK
DBAASP_4038	SVKPVGSSVVKGTALVKFFG
DBAASP_22264	VNGKGRPRRGFKTRRTQKSSLFLP
DBAASP_16746	FWQRNIRFVR
DBAASP_16779	LNLKALLAVAKK
DBAASP_12938	ARRRELRARRKRPPERHPGRR
DBAASP_20380	GSSSRSCRCIRLSRLSSKRT
DBAASP_13960	GIIAGIIIKIKA
DBAASP_13417	IDTYSRKDDLDKKLLEVAKIIGRRLEKRHEYLAMK
DBAASP_19590	FVDLKKIANII
DBAASP_17504	LKKIGKKIWRVG
DBAASP_16742	FWRNIRIWRR
DBAASP_22724	FLPKIAGKIAKKL
DBAASP_4030	PAVFKIASKVVPSVYCKVSR
DBAASP_2443	GLFKGKKKNKKTK
DBAASP_16759	FQWQRNIRIRR
DBAASP_20172	VVKTGCQRRRMLPR
DBAASP_17667	KKWQWK
DBAASP_8142	KFLKKAKKFGKA
DBAASP_5352	MGIIAGIIKVIKSLIEQFTGK
DBAASP_1459	GLLDAIKDTAQNLFANVLDKIKCKFTKC
DBAASP_8141	GKFLKKAKKFGK
DBAASP_568	GETFDKLKEKLKTFYQKLVEKAEDLKGDLKAKLS
DBAASP_13831	ALRGCWTKSIPPKPCP
DBAASP_4359	GVVDILKGAAKDIAGHLASKVM
DBAASP_19872	GVIIKTL
DBAASP_22556	KLPVGSLCSVD
DBAASP_16741	FWQRNLRLRR
DBAASP_15903	LYKAIRRK
DBAASP_3391	IGKEFKRIVQRIKDFLRNLVPRTES
DBAASP_6009	GLLNVIKDTAQNLFAAALEKLKCKVTKCN
DBAASP_20334	WALRWKTR
DBAASP_19401	GCGSHCNCNVGYHRSLHCYGNELHGKQCGFSRCG
DBAASP_16714	FWQRNIYKVR
DBAASP_20356	GWGLINIKIPPVLHKVSVPLVSKR
DBAASP_13704	ATCYARTGRAATRESLSGVAEISGRLYRLACR
DBAASP_12507	KGKKGVIIAILLFAIIYKKK
DBAASP_22722	GLLSLLKKLLKKL
DBAASP_22461	WKSKLAKK
DBAASP_278	WWKDWWERW
DBAASP_16800	GLFDIVKKLLKLLK
DBAASP_20321	VIPFVASVAAEMMHHVYCAASKRCKN
DBAASP_8282	DHYNCVSSGGQCLYSACPIFTKIQGTCYRGKAKCCK
DBAASP_4048	VKRAGKGVAVVPSPLFKIVV
DBAASP_13944	GIKRGIKRGIKR
DBAASP_18495	LPRRNRWSKTWKKVTTVFS
DBAASP_17769	LLNPTHQIYPVTQPLAPVHNPIS
DBAASP_16204	LRCDYGRFFASKSLYDPLKKRR
DBAASP_21947	KLLGKLLLKGLLK
DBAASP_4004	ASPTVFRSSVFLSLFVVAKK
DBAASP_3983	FLGKVFKKASKVVPAVFGKV
DBAASP_11053	KKAKRRLLKK
DBAASP_13698	ATAYARTGRAATRESLSGVAEISGRLYRLAAR
DBAASP_22707	MLPKIAGKIAKKL
DBAASP_2183	GFLSTVKNLATNVAGTVIDTLKCKVTGGCRS
DBAASP_8144	LKKAKKFGKAFV
DBAASP_18643	FNNLPICVEGLAGDIGSILLGVESDIGALAGAIANLALIAGECAAQGEAGAAICA
DBAASP_15886	KKMKKALQYIKL
DBAASP_16721	FWLRNIRKVR
DBAASP_16733	FWQRNWRIRR
DBAASP_3777	GWASKIGQTLGKMAKVGLQELIQPK
DBAASP_22273	RAHRTRRGKVSPTAKTKSL
DBAASP_15150	LVTLVFVGGGWKWKWENGKWKWQW
DBAASP_4050	SSSIPIKMVLVRALVFVKSG
DBAASP_18158	INLKAVAALAKKLL
DBAASP_16674	FWQRKIRKVKK
DBAASP_5058	KILGVSKRILTGKK
DBAASP_10837	IIGPVLGLVGKALGGLL
DBAASP_119	GLGKFLHSAKRFGKAFVGEAMNS
DBAASP_2588	ALYLAIRRR
DBAASP_4262	GLFAVIKKVASVIGG
DBAASP_4017	LSAVGKIASKVVPSVIGAFK
DBAASP_4384	GILDTVKGVAKDVAAHLLNMVKCKITGC
DBAASP_3568	GILDTFKGVAKGVAKDLAVHMLENLKCKMTGC
DBAASP_20162	SLWENFKNAGKK
DBAASP_13249	AGEKRIIKKIDEAFQ
DBAASP_12185	GIMDTVKNAAKNLAGQLLDKLK
DBAASP_20022	LAKKLKEYLEKLV
DBAASP_2393	SMLSVLKNLKKVKLKFVACKINKQC
DBAASP_20399	RMIRRPPGFSPFRVAPASSLKR
DBAASP_5024	HFLGTLVNLKKKIL
DBAASP_16743	FWQRNWIRR
DBAASP_11251	IVNHLVKLFDKGLNSIVNLR
DBAASP_5014	KFLGTLVNLAKKIL
DBAASP_21850	CVRVRLNNRRRGLKVTLQVC
DBAASP_20364	VTISIARRVSSHKRG
DBAASP_22780	AVLIPFRCKAAFC
DBAASP_17653	GAAKRAKTAL
DBAASP_22004	PLAI
DBAASP_4580	QHSSGKSDVRRW
DBAASP_22275	VGSRRRPPRKLVPLAY
DBAASP_22696	RLPRIFRGIRGKL
DBAASP_12931	IEWGNVSRQPKPKATYI
DBAASP_20955	IGKLFKRIVERIKRFLRVLLRILR
DBAASP_18062	RLPRYPRYPRWPRHPT
DBAASP_20358	SILSTLSHKR
DBAASP_10117	KIAGKIAKKAGKIAKIA
DBAASP_22710	WLPKIAGKIAGKL
DBAASP_20369	KHHHIKLRHGRHRRSVLRTLV
DBAASP_16732	FFWQRNIRIRR
DBAASP_14244	MTPLWRIMNSKPFGAYCQNNYECSTGLCRAGHCSTSHRAPSETVNY
DBAASP_4009	AATGTGKTAAFALPVLERLI
DBAASP_17774	RPNLHPS
DBAASP_17524	LWKILWKIWRVLWNWR
DBAASP_22271	LIMLRRFKHKAHSTYN
DBAASP_19810	GSKKPVPIIYTNRRTGKCQRM
DBAASP_11361	ASEELLLRFQATSSGPILREEFE
DBAASP_4382	GILDTFKGVAKGVAKDLAVHMLEKLKCKMTGC
DBAASP_4039	SAVGSVASKVVPSLISKVTK
DBAASP_14885	GLFDIIKKAAESF
DBAASP_4471	KVALGVAQNYLNPQQ
DBAASP_4068	KIVKVITVKSISPASLVPVF
DBAASP_16688	FWQRNIRKYR
DBAASP_18758	GSKKPVPIIYCNAATGKCQRM
DBAASP_2586	RLRLRIGRR
DBAASP_13251	AAARLRLLLYLITRR
DBAASP_3403	ILPILGNLLNSLL
DBAASP_2826	CKAAFC
DBAASP_18320	RVCVWLVVMCKK
DBAASP_4257	GLFDVIK
DBAASP_3818	GWASKIGQTLGKMAKVGLQEIIQPK
DBAASP_11654	WWLWWLLWL
DBAASP_11655	WWLWWLWWL
DBAASP_4059	SVVFGVASKVVPSVIGKVKT
DBAASP_17326	KVMREVLGYERNSYKKFFLR
DBAASP_15	DSHAKRHHGYKRKFHEKHHSHRGY
DBAASP_4455	HKTDSFVGLM
DBAASP_22460	KKAWKSKLAKKLRAKGK
DBAASP_4014	MVVFSVPKFKSTVAKLLSSA
DBAASP_20620	RWKRHISEQLRRRDRLQRQAF
DBAASP_21249	GCSANDACYFCDTRDNCKACDASDFCIKSDT
DBAASP_12672	SNCWARCPGYPNGDSLCCRQYGACCSTSYPVPYKG
DBAASP_22079	PRPRPPR
DBAASP_22476	RGIRGYKGGYTGRFKQTKY
DBAASP_21759	SPAGRNSRRRR
DBAASP_20566	RRRRWWWWWWW
DBAASP_16390	GLLDFFKGAGKELLTHLASQI
DBAASP_10913	QIAALEQEIAALEQEIAALQ
DBAASP_20398	FLPSSPWNEGTYVLKKLKS
DBAASP_1024	FLPLFASLIGKLL
DBAASP_12935	RPPGFYFEFRANIIPYLGRR
DBAASP_4019	PVIGKLASKVVPSVFSMIKR
DBAASP_4065	FVGSLASKVVPSVFGAIKTK
DBAASP_3218	KRIMKLKMR
DBAASP_12391	FLSLIPHIVSGVAALANHL
DBAASP_4029	KSPFVLVVSSRVAAVIKSLP
DBAASP_9799	FLSLIPHAIKAVGVHAKHF
DBAASP_17771	LAPVHNPI
DBAASP_19853	FLPIVAKLLSGEL
DBAASP_20365	NKIKFINKYVKKVQLKKILVKS
DBAASP_21307	TVAAQLLKKAR
DBAASP_13706	ATAYARTGRCATRESLSGVAEISGRLYRLCAR
DBAASP_11056	AKRRLLKKMK
DBAASP_5426	LRPAILVRTK
DBAASP_14270	VRRFPAWAPFLRR
DBAASP_8810	VARGWGNGCGLFGKGG
DBAASP_13490	AVGIGALFLGFLGAAGSTMGARS
DBAASP_8628	GMLKRIKTLL
DBAASP_20100	FLGALIPAITG
DBAASP_6008	GLLNVIKDTAQNLFAAALDKLKCKVTKCN
DBAASP_17760	RIKTVTSFDLPALRWLKL
DBAASP_8624	GVLKRIKTLV
DBAASP_16144	KLDLKLDLKLDL
DBAASP_3984	FLGKVFKKASKVFPAVVGKV
DBAASP_17411	RIVQRIKKWR
DBAASP_20405	AGLQFPVGRIHRHLKTR
DBAASP_11054	RQIKKAFRKMA
DBAASP_1042	FQWQRNIRKVR
DBAASP_13723	GFIVKRFKILV
DBAASP_12643	NPSNLRALEELVKEECSEIPVERCKKLIYGYRK
DBAASP_7720	FINKAGKLQSQLRTTVVAAAAFLDAFQKVA
DBAASP_16807	KLLDIVKKVVGALG
DBAASP_22694	CLPSLLPSLFKKL
DBAASP_3761	SFHVFPPWMCKSLKKC
DBAASP_9721	FPVTWPTKWLKG
DBAASP_18063	PRYPRWPRHPT
DBAASP_13834	RKKRRQRRR
DBAASP_15623	QFNMQGGGSPRQGFDVNANARFPIWQSQNARNSVHGTASYAQHLGGPYGNSRPNFGGGLQFT
DBAASP_3972	FLGVVFKLAVKVFPAVFGKV
DBAASP_21846	CRIKVNINNGRRRVKLQLQC
DBAASP_22674	GLLSLLKKLLKKLLKKLLKKL
DBAASP_21866	CVRVRVNNRGGRLKISVQVC
DBAASP_4075	GALFSLASKVVPAVIGLIKK
DBAASP_13423	IRKYLEEDNLGEKLAAVVSIYVKRLNKRLDMR
DBAASP_7102	ILGTILPLLKGL
DBAASP_5246	PRPPRLPRPRPRPLPFPRP
DBAASP_20942	RGRKCCRRKK
DBAASP_17841	KLFK
DBAASP_20331	VPFGLKPR
DBAASP_16672	FWQRNIRKVKKKI
DBAASP_1238	ENFFKEIERAGQRIRDAIISAAPAVETLAQAQKIIKGGD
DBAASP_17773	YANPAVVRPHAQIPQR
DBAASP_15000	FIIWPLRYRK
DBAASP_6913	LQKYYCRVRGGRCAVLS
DBAASP_21843	CVRVRLNNRGGGLRITLQVC
DBAASP_7636	TPFKISIHLGGY
DBAASP_20335	VAAFAIIGCLCCRRPRR
DBAASP_21580	FLPLILRKRVTAL
DBAASP_12930	RRLDRKDYLRRVMP
DBAASP_20947	KRIVQRIKDFLRKCCKKP
DBAASP_4000	VSVKKVLPFAPLKSLLSFAF
DBAASP_15875	KKMKKALQYIKLLKE
DBAASP_18064	LPRIPRLPRYPRYPRWPRHPD
DBAASP_5251	PRPLPFPRPGPRPI
DBAASP_22718	YLPSVLKGLLKKL
DBAASP_20367	FACPIGFFRLKR
DBAASP_16660	FWQRIRKVR
DBAASP_11218	GFLEKLKTGAKDFASAFVNSIK
DBAASP_8800	KIWFQNRRMKWKK
DBAASP_9923	KKYRYHLKPFSKK
DBAASP_959	FFFF
DBAASP_17398	LRRLRLRLLRLLRRLLRLL
DBAASP_22276	QRLRWLRDWKSS
DBAASP_20442	GILSGLLGAGKKIVCGLSGMC
DBAASP_4003	SFVFKLASKVVPSVFSALTR
DBAASP_14655	FKCRRWQWNMRKVRGPPVSCIKRDS
DBAASP_2832	SVIGCWTKSIPPRPCFVK
DBAASP_12936	ARRLGMNPWKTPPAKPKGSK
DBAASP_3968	FLGGVFKGASKVFPAVFGKV
DBAASP_4008	RKRKSDVDFEAEFELFEDDD
DBAASP_15007	VSFNRAVIHSLLG
DBAASP_16717	FLWQRNIRKVR
DBAASP_16664	FWRIRKVR
DBAASP_14102	FLPLILFWIVTAL
DBAASP_16886	RKEKIKKRIGKIDRL
DBAASP_16465	FLPKILKVAAK
DBAASP_19842	ELPIVAKLLSGLL
DBAASP_4579	QLKVDLWGTRSGI
DBAASP_14877	ALFDIIKKIAESF
DBAASP_16719	FWARNIRKVR
DBAASP_20103	LISGLIKK
DBAASP_18066	WPKLPKIPKLPKYPKYPKWPK
DBAASP_5286	GFISTVKNLATNVAGTVIDTIKCKVTGGC
DBAASP_4021	GLMSLVKDIAKLAAKQGAKQ
DBAASP_3969	FLGSVFKSASKVFPAVFGKV
DBAASP_22269	KKGKRTRKFGVISR
DBAASP_4357	GVVDILKGAAKDLAGHLATKVMNKL
DBAASP_16686	FWQRNIRKIR
DBAASP_4258	DVIKKVASVIG
DBAASP_22549	LYVNGWNSYWFMDHAVNMEGFNDDFGIVPWE
DBAASP_7637	EPFKISIHLGGY
DBAASP_20355	GAHKEVFKRDTALTKEAAKKAKK
DBAASP_13640	ESRAGKLAAKAAFKAAKR
DBAASP_20372	GIFSLIKGAAK
DBAASP_7499	RLKLLRL
DBAASP_13253	SKFLSKKPKKLFWFRA
DBAASP_4218	GLMDTIKGVAKTVAASWLDKLKCKITGC
DBAASP_4071	FVGGVASKVVPSVYCKVSKK
DBAASP_13878	WLSKTAKKL
DBAASP_20163	SLWENFKNAGK
DBAASP_13074	KETWWETWWTEWSQPKKKRKV
DBAASP_11186	PYLPRPGRRPRFPPPFP
DBAASP_8813	GRKKRRQRRRPPQ
DBAASP_13948	GIRRGIRRIIKR
DBAASP_4249	IKKVASVIGGL
DBAASP_17501	LKKIGKKIWRVGWNTRDATIQ
DBAASP_12866	NRESQFYQSRRKKLSSQV
DBAASP_16713	FWQRNIFKVR
DBAASP_17778	FKDLGEENFK
DBAASP_16691	FFQRNIRKVR
DBAASP_4729	FWGALAKGALKLIGVSLFSSFSKKD
DBAASP_4070	SVKVAKSVIPSAVFAGGKVF
DBAASP_13628	GMRPPWF
DBAASP_11048	DRVFKFACRRNKAAR
DBAASP_11541	EEEEEEEEEEKKRLKKIFKKPMVIGVTIPF
DBAASP_21835	CRVRININNGRRRVKLQLQC
DBAASP_4056	PSLLYKAKAVFCKPSAVAVF
DBAASP_4067	LPVVFKIASKVVPSVISKIT
DBAASP_8163	KTRNWFSEHFKKVKEKLKDTFA
DBAASP_12515	KAAKTVFKLFKLQAKRAIEA
DBAASP_14194	GTNLYMLPKWDIP
DBAASP_4046	IASAVPVCVKGKISKSYISV
DBAASP_8802	KIWFQNKKMKWKK
DBAASP_19869	GVIIDTLKGAAKTVAAELLRKAH
DBAASP_9798	FLSLIPHAINAVGVHAKHF
DBAASP_16722	FWVRNIRKVR
DBAASP_20101	LIGGLINR
DBAASP_1362	TKCFQWQRNMRKVRGPPVSCIKRDS
DBAASP_10887	GTAWRWHYRARS
DBAASP_15004	YYQVSEERRRDLASLARLYALAR
DBAASP_3963	FLGVVFKKASKVFPAVFKKV
DBAASP_16048	FIFLPIFRRPVS
DBAASP_4069	GAVFGVASKVVPSVFSAIKK
DBAASP_4700	RRWQWRMKK
DBAASP_5510	GVAKFGKAAAHFGKGWIKEMLNS
DBAASP_6166	GIMDTIKGAAKDLAGQLLDKLKCKITKC
DBAASP_7648	KAGLAFPVGRVHRLLRK
DBAASP_22681	NLLDTLKNVAKNVAKNVLDTLKCKITCKC
DBAASP_12863	MNAINFTCTVHKKVAISV
DBAASP_20570	RRRRRWWWWWWW
DBAASP_3994	GVSVAGAKKVKVLFVFPFLF
DBAASP_15622	GFLKKVGKKLEGASDLTRDATIQTIAVAQAAANVAATAKQ
DBAASP_16758	FWQRRIRIRR
DBAASP_21925	FTPNTDIITRTTGGGGGLKKLLLLLKKLG
DBAASP_4024	LYSPTCVKAAVSRFIGKVSA
DBAASP_12674	QLGKKKHRRRPSKKKRHW
DBAASP_17331	YERNSYKKFFLR
DBAASP_3962	FLGVVFKKASKVFPKVFGKV
DBAASP_21304	GVIFNALKGVAK
DBAASP_13248	KRSWDIVKKYVGVVVGTIH
DBAASP_20375	VMLPKFKR
DBAASP_14763	FPSFLVGR
DBAASP_12933	ARNVSEENVDRLAKRWIK
DBAASP_20569	RRRRRWWWWWW
DBAASP_22702	QLPSVLPAIAKAL
DBAASP_19854	FLPIVAKLLSGLE
DBAASP_22456	KAFKFGLKTVGK
DBAASP_12941	RRMTFDADFELKVAQLNALIAIAELLKEKN
DBAASP_22479	RCVCRRGVC
DBAASP_12859	MARNKPLGKKLRLAAAFK
DBAASP_18159	INLKAIAALGKKLL
DBAASP_2611	WSGIRGYKGGYKGLFKQTNY
DBAASP_6336	GNNRVYIPQPRPHPRL
DBAASP_9048	CWTKSIPPKPC
DBAASP_17654	GALKRAKTAL
DBAASP_4074	VKTKCSVPAVVYILVKTFKS
DBAASP_16679	RFWQRNIRKYR
DBAASP_316	KKIGAIKKWGAIKKIGAI
DBAASP_4011	KFDPLEGAPMARGIVLEKVG
DBAASP_19139	MLSLISQVTLYSLSDNNLAAIIVDFLIHK
DBAASP_2590	RLLLRIGRR
DBAASP_18788	GWWRRTVDKVRNAGRKV
DBAASP_8625	GLMKRIKTML
DBAASP_14648	IDWKKLPDAAKQIL
DBAASP_17759	RIKTVTSFDLPALRFLKL
DBAASP_11216	GFLEKLKTGAKDFASAFVNSIKGT
DBAASP_7234	NSQIRPLPDKGLDLSIRDASIKIRGKWKARKNFIK
DBAASP_15621	GFLKKVGKKLEGASDLTRDATIQTIAVAQAAANVAATAKQG
DBAASP_14879	GLADIIKKIAESF
DBAASP_5020	HFLGTKVNLAKKIL
DBAASP_20458	FPFPFGRR
DBAASP_11057	RLKKHLKKIK
DBAASP_18065	PRYPRWPRHPD
DBAASP_20377	TPLSDIFRGQLRSRVSR
DBAASP_14176	AVAVVGQAATVVK
DBAASP_12921	AVAALLRAASRAAAA
DBAASP_16924	KWWRLLHKKQ
DBAASP_22454	GKALKAALKIGANVLGGAPQ
DBAASP_10704	FLGGLIKRVPAMICAVRKKC
DBAASP_4297	FLSLIPSLVGGSISAFK
DBAASP_22721	FLPKIFKKIAKKI
DBAASP_16685	CWQRNIRKCR
DBAASP_21161	TGKASQFFGLM
DBAASP_16981	FPVTWRWWKWWKGKFPVTWRWWKWWKG
DBAASP_22671	GLFSLLKKLLKKLLKKLLKKLLKKLLKKL
DBAASP_16927	KKKKLLLLRR
DBAASP_718	HPLKQYWWRPSI
DBAASP_22013	PKFI
DBAASP_16739	FWGRNIRIRR
DBAASP_20388	GLISGILGAGKK
DBAASP_4053	LGVVGSLASKVVPAVISKVK
DBAASP_20323	ATAWKVPPGLQPIRPIRIRPLCGNDKS
DBAASP_5026	HFLGTLVNLAKKIK
DBAASP_5351	GLFDIIKKIAESFKFSEAIKKIIDFLG
DBAASP_4037	GVVGKLASKVVPSVFGSFTK
DBAASP_22701	QLPRIAGKIAKKL
DBAASP_7662	SKVGRHGRRFGHRAHRKL
DBAASP_17770	HQIYPVTQPL
DBAASP_14654	FKCRRWQRNMRKVRGPPVSCIKRDS
DBAASP_12511	GQLNKFIKKAQRKFHEKFAK
DBAASP_15880	RYRRKKKMKKALQYIKL
DBAASP_22272	NRTSRRKRYAEHKSH
DBAASP_5371	GLVGTLLGHIGKAILG
DBAASP_12868	PNRESQFYQKLLKKLSSKI
DBAASP_22554	LYVFCCRTRAKTPSVIYTINLVVTDLLVGLSLPTR
DBAASP_4259	IKKVASV
DBAASP_9904	WMQKVIDRFGG
DBAASP_13008	KKLGWGLKK
DBAASP_22686	TLPDVAKNVAKNVAKTVLDTLKCKITGKC
DBAASP_19646	INWLHLGHMVIDAL
DBAASP_19135	MIRTFSSSINVRPRFCILGMISIPSEQLYPTIKTEE
DBAASP_4013	ALFSLASKVVPSVFSMVTKK
DBAASP_4553	LRRLWLRANRL
DBAASP_4016	TAKVVVFVSFSYVVPKKRAC
DBAASP_20361	ATAAECLKHPWLKIKK
DBAASP_16799	GLFDILKKLLKLLK
DBAASP_8287	KGIRGYKGGYKGAFKQTKY
DBAASP_2387	CKINKQC
DBAASP_22691	DLLSCLKKKGKCVLKNL
DBAASP_9905	KKWMQKVIDRFGG
DBAASP_279	WWYNWWQDW
DBAASP_4043	LPAVFKLASKVVPSVFGLVK
DBAASP_283	AAKHAAHRA
DBAASP_5252	PRPLPFPRPGPRPIPRPLPFPRPGPRPI
DBAASP_12922	WSKWKRKAWVRLWLK
DBAASP_7021	SRWPSPGRPRPFPG
DBAASP_16659	FWQRNIRKVR
DBAASP_4022	GLKKDALQSIVKKAQLAAMG
DBAASP_4581	KSDVRRWRSRY
DBAASP_17814	GKKPGGWKAK
DBAASP_14676	GEFAQFEQEAQSLEQELSQLEQQLESL
DBAASP_22448	LGKIAKVGLK
DBAASP_1432	KRFHSVGSLIQRHQQMIRDKSEATRHGIRIITRPKLLLAS
DBAASP_19833	FVNVLDKIR
DBAASP_11049	NGKTWKKNRKACQVK
DBAASP_20105	FLGALIPAIAG
DBAASP_20016	LGLFLLLLRLILKGFKL
DBAASP_4007	THIHMNARLLIRSPFTDPQL
DBAASP_8271	GIGKFLHSAKKFFKRIVQRIKDFLR
